# In Search of Transcriptomic Correlates of Neuronal Firing-Rate Adaptation across Subtypes, Regions and Species: A Patch-seq Analysis

**DOI:** 10.1101/2024.12.05.627057

**Authors:** John Hongyu Meng, Yijie Kang, Alan Lai, Michael Feyerabend, Wataru Inoue, Julio Martinez-Trujillo, Bernardo Rudy, Xiao-Jing Wang

**Affiliations:** Center for Neural Science, New York University, New York, NY 10003, USA; Department of Physiology and Pharmacology, Western University, London, ON N6A 3K7, Canada; Robarts Research Institute, Western University, London, ON N6A 3K7, Canada; Schulich School of Medicine and Dentistry, Western University, London, ON N6A 3K7, Canada; Neuroscience Institute, NYU Grossman School of Medicine, New York, NY 10016, USA; Department of Neuroscience and Physiology, NYU Grossman School of Medicine, New York, NY 10016, USA; Department of Anesthesiology, Perioperative Care and Pain Medicine, NYU Grossman School of Medicine, New York, NY 10016, USA

## Abstract

Can the transcriptomic profile of a neuron predict its physiological properties? Using a Patch-seq dataset of the primary visual cortex, we addressed this question by focusing on spike rate adaptation (SRA), a well-known phenomenon that depends on small conductance calcium (Ca)-dependent potassium (SK) channels. We first show that in parvalbumin-expressing (PV) and somatostatin-expressing (SST) interneurons, expression levels of genes encoding the ion channels underlying action potential generation are correlated with the half-width (HW) of spikes. Surprisingly, the SK encoding genes are not correlated with the degree of SRA (dAdap). Instead, genes that encode proteins upstream from the SK current, as well as the low-voltage-activated Calcium channel, are correlated with dAdap. This general principle is supported by datasets from the mouse primary motor cortex and multiple macaque brain regions. Finally, we generate testable predictions by constructing a minimal model.
