## Supplementary material for "In Search of Transcriptomic Correlates of Neuronal Firing-Rate Adaptation across Subtypes, Regions and Species: A Patch-seq Analysis": Sheets S5 Aggregated M1 data at T-type level. Related to Figure 5.

### Sheet: Metadata
Supplementary Spreadsheet 5
Aggregated M1 data at T-type level. Related to Figure 5. Including OB significance cells number and percentage, trimmed average HW, AI, and ion channel coding gene log scale expression level.
total_OB_cells: number of cells under the OB examination.
num_OB_sensitive: number of cells have a OB feature.
fraction_OB_sensitive: fraction of OB sensitive cells.
sample_size: number of cells belong to the RNA type

### Sheet: M1_RNA type info
	RNA type	total_cells	num_OB_sensitive	fraction_OB_sensitive	sample_size	cell_type	HW	AI	Kcnc1	Kcnc2	Kcnc3	Kcnc4	Scn1a	Scn3a	Scn5a	Scn8a	Scn9a	Scn11a	Scn1b	Kcnn1	Kcnn2	Kcnn3	Cacna1a	Cacna1b	Cacna1c	Cacna1d	Cacna1e	Cacna1f	Cacna1g	Cacna1h	Cacna1i
L2/3 IT_3	L2/3 IT_3	56	0	0	23	Pyramidal	2.58297	0.66944	6.05166	4.78605	3.57586	3.74007	7.55742	5.12635	0	7.69412	1.71048	0	5.65267	0	3.22042	0	5.40276	3.41489	4.66642	4.58578	7.75542	0	4.25159	0.166801	0.909364
L4/5 IT_1	L4/5 IT_1	22	12	0.545455	17	Pyramidal	2.09859	0.840625	4.08669	3.26116	2.56375	0.14097	8.10952	4.85362	0	7.74603	2.08141	0	4.29005	0	2.13432	0	5.51792	5.21893	3.48944	1.28492	7.96712	0	5.5096	0	0.895654
L4/5 IT_2	L4/5 IT_2	28	2	0.0714286	13	Pyramidal	2.62237	0.56019	4.1361	4.64604	1.56522	5.21473	7.74488	6.24619	0	7.36479	3.06868	0	4.47494	0.10441	3.68041	3.47976	6.13458	6.61508	4.85011	6.4077	8.42378	0	6.19226	0.666186	0
L5 ET_1	L5 ET_1	30	5	0.166667	9	Pyramidal	1.64018	0.631231	0	0	3.537	4.45836	8.7482	4.7846	0	8.48736	3.60293	0	6.08982	3.80329	8.3467	0	6.51027	6.2604	3.61347	5.66792	8.8363	0	5.69693	7.2518	4.02434
L5 ET_2	L5 ET_2	3	0	0	2	Pyramidal	1.51119	0.953176	3.1065	0.665036	1.97381	2.45672	9.02271	6.75686	2.5523	8.96058	5.01044	0	7.37327	0	8.67763	4.55141	7.20278	5.81858	5.73339	7.6344	9.5229	0	7.40514	5.72052	5.3718
L5 ET_3	L5 ET_3	3	1	0.333333	3	Pyramidal	1.62968	0.592999	4.50054	0.800771	0	0.933932	9.77397	6.08993	3.63005	8.92709	4.07973	0	2.99793	4.44035	8.46035	0	7.70473	4.78947	5.30911	7.80193	8.97163	0	4.95894	6.86506	5.10747
L5 ET_4	L5 ET_4	9	0	0	3	Pyramidal	1.58838	0.212903	0	0	1.8097	7.1434	9.12014	6.65632	0.135879	8.36019	3.70671	0	6.55083	0	7.74502	0	6.51338	6.31068	5.9793	4.36863	5.45848	0	2.02743	5.7889	4.68225
L5 IT_1	L5 IT_1	52	5	0.0961538	23	Pyramidal	2.24067	0.614683	5.15845	5.65531	1.55637	4.81338	7.59525	5.30502	0	7.79332	2.52986	0	5.35614	0	4.74592	0	5.99531	5.59488	3.50508	5.08471	7.83953	0	6.41321	0.750093	2.21386
L5 IT_2	L5 IT_2	7	0	0	3	Pyramidal	1.61374	0.430168	6.08875	7.04472	1.90821	5.8518	7.35791	2.63223	0	7.48114	0.506757	0	7.0904	5.19067	5.60436	2.49298	6.40821	5.2301	6.42837	6.40095	7.48962	0	4.49435	0	3.34736
L5 IT_3	L5 IT_3	7	1	0.142857	3	Pyramidal	2.03241	0.549145	7.19359	6.36181	3.17334	1.44886	6.88126	7.63862	0	8.18321	2.65419	0	6.07923	0	0.221118	5.02108	4.39383	5.37785	5.15651	4.94993	7.74624	0	5.8639	0.119692	0.221118
L5 IT_4	L5 IT_4	4	1	0.25	4	Pyramidal	2.44253	0.417238	6.27778	3.81098	1.36172	0	7.46399	6.02954	0	8.00938	2.02101	0	5.74196	0	5.2127	0	6.6308	6.14734	3.38497	4.95587	9.06575	0	6.68877	0	0
L5/6 NP CT	L5/6 NP CT	1	1	1	1	Pyramidal	1.81411	0.479257	0	0	0	0	9.34457	6.57364	0	6.10224	2.31683	0	0	1.21875	5.68491	0	6.6133	0	0	1.86984	6.5936	0	1.86984	0	6.98991
L5/6 NP_1	L5/6 NP_1	1	0	0	1	Pyramidal	1.52344	0.422181	6.97932	0.395404	0.960463	0	5.21959	4.24586	0	7.93508	2.15977	0	8.08835	0	0	0	4.09431	3.297	7.43333	0	7.43333	0	6.8669	0	0
L5/6 NP_2	L5/6 NP_2	1	0	0	1	Pyramidal	1.55309	0.934584	0	0	0	0	9.2467	4.6974	0	8.20782	3.13675	0	0	0	7.23526	0	7.8137	6.54698	7.49421	2.63155	9.33525	0	4.60799	0	4.91182
L5/6 NP_3	L5/6 NP_3	2	0	0	2	Pyramidal	2.11592	0.657669	4.01321	0	1.72465	8.14735	5.23077	1.72465	0.179736	2.76538	0.991214	0	0	6.09811	6.78559	0	6.17901	0.729941	0	2.30784	0.729941	0	0	0	0
L6 CT Cpa6	L6 CT Cpa6	59	1	0.0169492	46	Pyramidal	1.63579	0.465333	3.82821	0	1.02584	5.05948	5.17893	5.23236	0	6.78222	1.66072	0	5.94961	0	4.18073	0	4.42513	1.01748	0.361837	5.12616	7.4269	0	0	0	0
L6 CT Grp	L6 CT Grp	1	0	0	1	Pyramidal	1.77932	0.357556	0	0	0	6.16787	8.29194	3.25852	0	6.3163	0	0	0	0	0	0	0	0	0	0	4.46176	0	0	0	0
L6 CT Pou3f2	L6 CT Pou3f2	17	6	0.352941	13	Pyramidal	1.6201	0.54414	1.33596	2.23867	1.95756	4.90175	3.72749	4.16165	0	6.52984	2.42702	0	6.02997	0	5.14311	0	2.95688	0	0.655366	2.37107	7.52016	0	0	0	0.262349
L6 IT_1	L6 IT_1	9	0	0	8	Pyramidal	3.03465	0.25742	6.26935	3.77398	2.89482	5.46119	6.25159	6.53253	0	8.7091	1.46494	0	4.92833	0	5.35538	3.52405	4.85363	6.7978	6.19967	7.28902	8.96873	0	6.40874	0.215095	1.46915
L6 IT_2	L6 IT_2	24	10	0.416667	21	Pyramidal	2.30215	0.349508	4.87808	3.45943	2.64908	4.53949	6.36956	5.26731	0	7.26179	1.90222	0	4.35694	0	3.66444	0.452121	5.26759	6.2574	3.2277	3.38684	7.71968	0	6.01313	1.11175	0
L6b Col6a1	L6b Col6a1	7	0	0	6	Pyramidal	2.19218	0.398252	0	0.15179	1.36671	6.61979	3.90793	3.70621	0	6.91819	1.27048	0	5.06813	3.23236	4.28708	0	4.36368	5.04262	4.94133	6.3067	8.30393	0	0	0	0
L6b Kcnip1	L6b Kcnip1	1	0	0	1	Pyramidal	2.88349	0.0765864	6.27904	0.793734	0.450779	6.9355	4.7957	7.67121	0	9.01418	2.92638	0	0.793734	0	7.45	4.94059	6.60134	2.70081	2.22274	7.32686	9.83938	7.14067	0	0.793734	0.450779
L6b Ror1	L6b Ror1	4	0	0	4	Pyramidal	2.4324	0.529589	5.25835	0	3.85984	5.67702	6.79695	5.77843	0	6.99151	3.19269	0	0.490016	0	4.21205	6.94169	6.76649	5.74012	5.06753	4.34502	8.64299	0	1.25794	0	2.13565
L6b Shisa6_1	L6b Shisa6_1	4	0	0	2	Pyramidal	3.13326	0.430948	3.48987	0	0.696239	6.43177	6.92959	5.8697	0	7.44341	0	0.598391	0	0.948909	0	7.59307	6.81187	1.92267	3.74475	8.18169	9.01485	0	0	0	6.47701
L6b Shisa6_2	L6b Shisa6_2	3	1	0.333333	2	Pyramidal	2.52908	0.63145	0	0	2.06021	2.90609	1.97055	7.0262	0	6.03543	2.49895	0	0.239325	0	6.99154	4.86483	5.56049	6.66918	5.4985	7.43784	10.2745	0	0	0	4.18223
Pvalb Calb1_1	Pvalb Calb1_1	16	6	0.375	10	Pvalb	0.611883	0.291293	8.81015	9.8017	4.63636	2.52792	9.15737	3.23484	0	7.881	2.46227	0	7.68061	0	6.34979	0	4.65562	3.50081	4.24545	3.84906	0.17511	0	0.466638	0	0
Pvalb Calb1_2	Pvalb Calb1_2	26	9	0.346154	18	Pvalb	0.592687	0.195291	9.09336	9.02287	4.58897	0	9.43053	4.12902	0	8.01083	4.63808	0	6.9031	0.0303332	6.15874	0	6.67901	5.33943	4.44111	4.76506	0	0	0.0494287	0	0
Pvalb Egfem1	Pvalb Egfem1	11	0	0	10	Pvalb	0.669444	0.168343	8.43746	10.4002	4.14374	2.68261	9.01727	2.5725	0	8.15564	5.25763	0	6.40295	0.168241	3.3339	0	6.51033	6.87905	5.19208	5.2393	0	0	4.50866	4.45823	0
Pvalb Gabrg1	Pvalb Gabrg1	6	0	0	5	Pvalb	0.645438	0.15328	8.96963	10.3404	4.94921	0	9.01928	4.01229	0	7.36438	3.99825	0	7.90328	0	0.249951	0	6.7646	6.85662	2.43781	3.90052	0	0	5.03273	0	0
Pvalb Gpr149	Pvalb Gpr149	31	9	0.290323	14	Pvalb	0.568778	0.177347	9.01304	9.51594	4.27812	0	8.89586	3.27787	0	7.20507	4.20705	0	5.64461	0	6.58637	0	5.38269	4.77792	2.51939	4.94587	0	0	0	1.674	0
Pvalb Il1rapl2	Pvalb Il1rapl2	83	5	0.060241	51	Pvalb	0.587347	0.146398	9.17364	8.54912	4.53972	0	9.46162	3.98335	0	8.03277	3.41605	0	6.46784	0	4.66796	0	5.84666	4.94636	4.27883	5.51293	0	0	1.12773	0	0
Pvalb Kank4	Pvalb Kank4	19	10	0.526316	15	Pvalb	0.520362	0.225213	8.87354	9.38888	5.37567	1.45782	9.50197	3.75831	0	8.27324	5.2916	0	6.4285	1.4864	5.25036	0	6.27846	6.25858	6.24271	6.5892	0.188605	0	0.0947698	0	0
Pvalb Reln	Pvalb Reln	76	9	0.118421	41	Pvalb	0.570228	0.221984	9.25795	8.57748	4.33979	0	9.3149	3.49969	0	8.0844	4.28334	0	7.29576	0	4.0276	0	5.32769	4.24561	3.25818	4.74036	0	0	0	0	0
Pvalb Vipr2_2	Pvalb Vipr2_2	16	5	0.3125	7	Pvalb	0.713163	0.477761	9.06483	7.72508	4.18514	0	9.75483	4.71237	0	6.78891	3.7301	0	3.68559	0.284599	5.40584	0	6.63038	4.70385	3.16411	6.51473	0	0	6.20585	2.32532	2.29541
Sst C1ql3_1	Sst C1ql3_1	2	0	0	5	Sst	0.994507	0.244144	7.84944	9.85281	2.63804	5.51265	9.33675	4.28288	0	8.13949	5.08541	0	5.81914	0	1.92682	0	6.36265	5.8069	4.03672	5.69969	0	0	5.02976	0	0
Sst C1ql3_2	Sst C1ql3_2	2	0	0	3	Sst	1.06393	0.48892	5.35144	7.58807	4.71741	6.73808	8.66857	4.59877	0	8.68861	5.78208	0	6.18684	0	0	0	6.77046	5.24996	7.2726	6.29656	6.45326	0	5.12114	0	0
Sst Calb2	Sst Calb2	58	7	0.12069	32	Sst	1.17263	0.59792	6.02314	6.70824	1.79001	0.107282	8.26135	5.3111	0	6.78481	1.67938	0	3.97712	0	1.86752	0	5.79786	5.92541	3.29301	5.06438	7.84344	0	5.76149	0	0
Sst Chodl	Sst Chodl	8	0	0	1	Sst	1.81842	0.889141	4.37927	8.7553	0.958565	0	7.39212	9.01409	0	7.55296	7.69766	0	1.52945	0	0	5.91726	8.71376	9.23345	7.45553	0	10.4473	6.30925	9.53807	0	0
Sst Crhr2_1	Sst Crhr2_1	16	3	0.1875	12	Sst	0.926617	0.395568	7.15379	8.02969	0.742508	5.67937	7.86039	3.19884	0	6.42322	1.06616	0	5.91624	0	0.128168	0	4.23837	5.95403	5.38437	3.76919	4.94024	0	4.22198	0	0
Sst Crhr2_2	Sst Crhr2_2	11	0	0	8	Sst	1.81061	0.560319	7.12132	7.76878	2.77177	6.08274	8.0645	5.99357	0	7.28814	2.51165	0	4.53801	0	1.57045	0	6.39497	7.18463	4.61186	5.16944	7.01491	0	6.03905	0	0
Sst Etv1	Sst Etv1	10	2	0.2	6	Sst	0.947279	0.556207	8.63946	7.41669	3.96962	5.79793	7.46871	3.79593	0	5.58033	1.68791	0	5.63591	0.338803	0	0	5.6992	5.11027	5.00479	2.5331	7.46772	0	5.56019	0	0
Sst Hpse	Sst Hpse	45	8	0.177778	26	Sst	1.01605	0.52381	6.96488	7.56224	1.97854	3.05863	8.64094	4.71327	0	6.94433	1.53177	0	5.45608	0	0.287223	0	6.00429	5.69567	5.29166	4.31923	7.8115	0	4.14233	0	2.005
Sst Htr1a	Sst Htr1a	6	0	0	4	Sst	1.48269	0.765683	6.36492	7.09513	0	0.451876	6.65349	4.46652	0	7.18112	0	0	4.91484	0	0	0	0	5.81144	4.93476	0	7.1933	0	4.43605	2.25853	0
Sst Myh8_1	Sst Myh8_1	15	1	0.0666667	6	Sst	1.28022	0.602518	6.68524	8.37053	2.61795	5.85604	7.23027	3.36647	0	6.49856	1.10671	0	4.97747	0	0	0	5.18096	4.48179	5.63835	6.40435	7.4759	0	6.00227	0	0
Sst Myh8_2	Sst Myh8_2	1	0	0	1	Sst	1.67147	0.903971	0	9.33581	0.997979	8.27674	6.92673	5.55063	0	7.54287	0	0	6.73746	0	0	0	6.40539	6.29979	1.58227	0	0	0	6.85397	0	0
Sst Myh8_3	Sst Myh8_3	8	2	0.25	5	Sst	1.6358	0.675068	6.53397	6.97513	2.33601	6.82663	7.53406	3.48934	0	5.34445	1.68811	0	6.65037	0	0	0	3.34374	6.63494	0	0	7.22671	0	5.43238	0	0
Sst Penk	Sst Penk	3	1	0.333333	1	Sst	1.51603	0.594641	6.46817	4.98114	0	1.03888	7.52752	6.22543	0	3.77142	1.63657	0	0	0	0	2.05793	7.6462	8.08768	5.20389	6.36118	0	0	5.83024	0	0
Sst Pvalb Calb2	Sst Pvalb Calb2	26	2	0.0769231	16	Sst	0.794262	0.192665	8.12888	7.89164	3.52736	0	8.66313	4.54213	0	7.66804	2.54143	0	6.92043	0	2.89743	0	6.52546	6.19364	3.16402	4.70925	6.72194	0	4.82637	0	0
Sst Pvalb Etv1	Sst Pvalb Etv1	7	1	0.142857	2	Sst	1.10488	0.748208	7.75866	6.67718	4.97341	4.91792	9.27497	4.96348	0	8.95753	1.88466	0	4.60457	2.00575	5.25229	0	6.95121	5.08208	4.12039	7.41629	8.42883	0	5.35236	0	0
Sst Tac2	Sst Tac2	4	0	0	3	Sst	1.56155	0.539276	7.07403	9.05314	3.98991	3.80307	8.0121	7.35158	0	7.73191	2.61652	0	0.776017	0.560057	5.67137	0	4.30919	6.6592	6.99438	2.00147	6.74538	0	6.36016	0	0
Sst Th_1	Sst Th_1	9	1	0.111111	5	Sst	1.32733	0.704051	7.47711	10.0386	1.89569	6.23022	8.53314	7.61309	0.320854	7.20139	3.66544	0	3.35829	0	0.863789	0	6.40109	5.35526	6.72246	0.219044	5.76626	0	7.25414	0	0
Sst Th_3	Sst Th_3	18	3	0.166667	14	Sst	1.17756	0.488166	5.59669	9.92043	0.330063	7.89646	7.50299	2.44656	0	6.41895	1.30432	0	2.89891	0	0.764955	0	5.94187	4.80693	3.21613	0	0	0	6.1062	0	0
