## Supplementary material for "In Search of Transcriptomic Correlates of Neuronal Firing-Rate Adaptation across Subtypes, Regions and Species: A Patch-seq Analysis": Sheets S1 Aggregated V1 data at T-type level. Related to Figure 2.

### Sheet: Metadata
Supplementary Spreadsheet 1
Aggregated V1 data at T-type level. Including OB significance cells number and percentage, trimmed average HW, AI, and ion channel coding gene log scale expression level.
sample_size: number of cells belong to the T-type
total_OB_cells: number of cells under the OB examination.
num_OB_sensitive: number of cells have a OB feature.
fraction_OB_sensitive: fraction of OB sensitive cells.

### Sheet: V1_T-type info
	T-type_Label	total_OB_cells	num_OB_sensitive	fraction_OB_sensitive	sample_size	cell_type	HW	AI	Kcnc1	Kcnc2	Kcnc3	Kcnc4	Scn1a	Scn2a1	Scn3a	Scn5a	Scn8a	Scn9a	Scn1b	Kcnn1	Kcnn2	Kcnn3	Cacna1a	Cacna1b	Cacna1c	Cacna1d	Cacna1e	Cacna1g	Cacna1h	Cacna1i
Pvalb Akr1c18 Ntf3	Pvalb Akr1c18 Ntf3	13	1	0.0769231	13	Pvalb	0.295101	0.277562	8.84549	11.7602	5.59783	0	9.64267	7.13931	3.89393	0	8.29396	7.13848	6.61303	0.228273	5.4494	0.842461	8.97459	6.72134	7.34909	8.14772	1.19406	0.601262	0.186229	4.47881
Pvalb Calb1 Sst	Pvalb Calb1 Sst	31	2	0.0645161	4	Pvalb	0.37705	0.321957	8.21916	11.3814	3.90677	1.49608	8.60618	7.32531	4.71029	0	8.50865	6.08175	7.13173	0	6.36539	2.29241	9.45368	6.84766	8.71399	8.26325	4.65225	3.82671	0	0.541204
Pvalb Gabrg1	Pvalb Gabrg1	70	1	0.0142857	11	Pvalb	0.343914	0.14255	8.15751	12.0219	5.04896	4.87462	8.6102	6.56437	3.21689	0	8.09135	6.16792	6.62568	0	1.42219	1.41038	8.99653	6.246	6.3182	7.85011	0.19271	4.06337	0	0.685544
Pvalb Gpr149 Islr	Pvalb Gpr149 Islr	25	0	0	3	Pvalb	0.373069	0.188132	9.03183	11.6804	5.68533	4.06758	9.75731	7.77653	1.63721	0	8.94899	6.86827	6.13091	1.93138	6.20566	2.13017	10.3115	7.22745	8.94714	9.37346	1.66686	4.63927	5.43369	6.20404
Pvalb Reln Itm2a	Pvalb Reln Itm2a	11	0	0	44	Pvalb	0.311739	0.302997	9.24243	10.6052	5.73908	0	9.74651	7.7799	4.77871	0	8.58675	6.90692	6.72634	0	6.09168	0.952921	9.31265	6.99257	8.22039	8.11197	4.81869	2.77266	0	3.24564
Pvalb Reln Tac1	Pvalb Reln Tac1	8	0	0	10	Pvalb	0.371837	0.274813	9.09898	11.0837	4.79542	3.33531	9.45348	7.41303	4.97843	0	8.13893	5.96763	6.74818	0	6.71831	1.15806	8.98462	7.26707	8.05031	8.43636	6.28508	3.26014	0	3.70599
Pvalb Sema3e Kank4	Pvalb Sema3e Kank4	17	0	0	22	Pvalb	0.270397	0.285594	9.24942	11.2084	5.41944	1.02384	9.74109	7.74511	4.06592	0	8.28549	6.85097	6.63641	0	6.77437	0.957014	9.20193	7.28256	8.16633	8.1111	0.29963	0.971223	0	1.5605
Pvalb Th Sst	Pvalb Th Sst	43	0	0	15	Pvalb	0.341947	0.258107	8.3916	12.071	4.96814	3.29807	9.45177	7.79798	2.80573	0	8.35075	5.70617	5.93272	1.34761	5.79579	1.6139	8.34462	6.88624	7.19529	7.74772	3.90884	3.8447	0.141424	0
Pvalb Tpbg	Pvalb Tpbg	22	0	0	21	Pvalb	0.333673	0.279414	9.34248	10.8942	5.07901	0	9.56948	7.87369	1.8886	0	8.65941	5.97436	6.61842	0	6.44561	1.04884	9.27608	6.54071	8.08048	8.01045	5.35977	3.84412	0	0.116312
Pvalb Vipr2	Pvalb Vipr2	37	0	0	1	Pvalb	0.324941	0.468302	8.88692	9.303	4.26301	0	9.34749	8.03412	6.07614	0	8.44123	5.45054	5.73404	0	6.82481	0	8.79482	8.15519	7.79806	8.89893	0	4.92019	0	6.81471
Sst Calb2 Necab1	Sst Calb2 Necab1	45	2	0.0444444	25	Sst	0.479528	0.546949	8.26687	9.37689	4.08685	0	8.96751	8.48119	5.44998	0	8.16026	1.83912	6.19039	0	6.1039	1.69564	8.97916	7.5463	9.12373	7.925	8.26184	6.41279	0.273368	1.93154
Sst Calb2 Pdlim5	Sst Calb2 Pdlim5	213	5	0.0234742	122	Sst	0.524815	0.666541	7.14822	9.53676	3.72102	0.544863	8.30844	8.58831	5.98455	0	7.54736	0.214457	6.00592	0	6.05343	1.41908	8.89662	7.48442	9.01517	7.63765	8.47526	6.62598	0.203825	3.16132
Sst Chodl	Sst Chodl	59	0	0	23	Sst	0.74188	0.844253	5.90642	9.99072	1.79263	1.49222	8.1416	8.62476	7.68478	0	7.69156	7.57839	4.70485	0	4.61617	7.30511	9.01761	7.96822	8.5999	8.44116	10.3156	6.43114	0	0
Sst Chrna2 Glra3	Sst Chrna2 Glra3	15	4	0.266667	8	Sst	0.640204	0.893372	7.87371	10.1447	2.6905	5.26584	7.72764	8.62893	3.9771	0	8.06973	0	5.38555	0	6.31795	0.604283	9.0268	7.96078	9.99257	7.77687	7.96738	6.40847	0.266019	0.654099
Sst Chrna2 Ptgdr	Sst Chrna2 Ptgdr	9	0	0	5	Sst	0.71703	0.958908	7.47211	9.69449	3.73306	6.0367	7.58017	8.87335	6.49611	0.726457	7.12221	0.408479	5.54637	0	4.6675	1.77032	8.85963	8.00226	8.98973	6.63612	7.64955	6.72654	3.97167	2.76746
Sst Crh 4930553C11Rik	Sst Crh 4930553C11Rik	31	3	0.0967742	14	Sst	0.499816	0.434134	7.89157	10.4834	3.61971	5.41888	8.59193	8.42493	4.56863	0	8.07549	1.93744	5.68704	0	5.02769	3.60079	8.54147	7.35477	8.59369	7.18894	7.00876	4.41348	0	0
Sst Crhr2 Efemp1	Sst Crhr2 Efemp1	73	14	0.191781	40	Sst	0.557355	0.538281	6.94163	10.2821	3.11635	4.76794	8.28059	8.51691	6.0377	0	7.83831	1.15053	5.87867	0	3.75656	2.47699	8.64567	7.6371	9.06783	7.40114	8.0605	5.5647	0	2.12712
Sst Esm1	Sst Esm1	117	8	0.0683761	65	Sst	0.698424	0.443652	6.77247	10.0704	2.77421	5.33792	7.96945	8.81067	6.37142	0	7.5931	3.39433	5.76053	0	5.62272	3.33958	8.53227	7.88281	9.23991	7.04472	7.80115	5.81353	0	0
Sst Hpse Cbln4	Sst Hpse Cbln4	87	17	0.195402	49	Sst	0.494112	0.779824	7.05224	9.84941	3.76775	0.735262	8.14929	8.37262	5.27289	0	8.10054	0.151361	5.5919	0	4.2944	1.5508	9.11534	7.5952	9.22448	7.47318	8.41564	5.91173	0.352681	4.4085
Sst Hpse Sema3c	Sst Hpse Sema3c	25	0	0	15	Sst	0.551521	0.894946	7.25386	9.69824	2.97157	3.44745	8.2742	8.70082	6.55768	0	7.69793	0	5.41323	0	1.45918	1.13691	8.91464	7.21504	9.14934	6.8147	8.67084	6.30055	1.41269	2.17549
Sst Mme Fam114a1	Sst Mme Fam114a1	23	5	0.217391	14	Sst	0.401843	0.579472	8.13594	10.374	2.86786	1.27512	9.09564	8.29692	5.60624	0	7.97043	2.03398	6.02647	0	5.35206	1.04757	9.03035	6.72158	8.6552	7.7853	8.62129	5.92799	0	4.33851
Sst Myh8 Etv1	Sst Myh8 Etv1	46	21	0.456522	23	Sst	0.611268	0.899844	7.88411	9.98365	2.45765	2.69717	8.22232	8.73507	6.49329	0	7.82667	0.258088	5.56705	0	4.51966	1.4417	9.3312	7.74648	9.21011	7.78694	6.95044	6.39159	0.48706	2.35982
Sst Myh8 Fibin	Sst Myh8 Fibin	10	2	0.2	4	Sst	0.761271	0.750282	6.52577	9.70535	0	4.91007	7.4904	9.22371	6.80855	0	7.15527	0.589466	4.28925	0	6.52475	1.20911	7.90759	7.4511	9.41883	6.28641	7.687	5.15935	0	0
Sst Nr2f2 Necab1	Sst Nr2f2 Necab1	30	13	0.433333	17	Sst	0.492294	0.942518	7.58216	9.89886	3.204	0.140575	8.69729	8.48508	5.46135	0	8.06662	0.488049	5.63185	0	6.42852	1.27133	9.42348	7.86755	9.26294	8.16623	7.7042	5.95897	0	0.492562
Sst Nts	Sst Nts	24	10	0.416667	12	Sst	0.607305	0.492459	6.85253	10.7441	3.18374	5.58208	7.68226	8.42821	3.79458	0.180245	7.1482	1.20488	5.02738	0	4.71925	4.70101	8.58675	8.0186	8.62511	6.64748	4.90684	5.84728	0	0.339491
Sst Rxfp1 Eya1	Sst Rxfp1 Eya1	74	0	0	46	Sst	0.4102	0.578867	7.89745	11.0425	3.83755	3.52535	9.1136	8.14566	4.60883	0	7.42543	5.62716	6.01579	0	3.23249	1.23801	8.28021	7.48604	8.1238	6.92263	5.6716	4.68068	0	0.938105
Sst Rxfp1 Prdm8	Sst Rxfp1 Prdm8	80	11	0.1375	48	Sst	0.511955	0.536679	7.47691	11.2523	3.76365	4.77414	8.8928	8.1887	5.25083	0	7.65882	5.40896	5.77414	0	5.27202	1.14601	8.32929	7.56408	8.38326	7.29374	6.96068	5.33979	0.591315	1.52627
Sst Tac1 Htr1d	Sst Tac1 Htr1d	35	2	0.0571429	19	Sst	0.432622	0.514737	8.42308	9.97803	4.70314	0.477114	9.13871	8.41214	4.70073	0	8.36255	3.45179	6.1729	0.168526	5.01229	1.46579	9.1189	7.56804	9.12615	7.99094	8.51646	5.97012	0.11253	0.108881
Sst Tac1 Tacr3	Sst Tac1 Tacr3	35	1	0.0285714	16	Sst	0.534386	0.513211	7.60485	9.80165	3.90152	2.6359	8.56222	8.56989	5.42593	0	7.50531	3.69328	6.01159	0	5.48767	1.84479	8.81811	6.63611	8.89305	6.991	8.68894	5.98787	0.479382	0
Sst Tac2 Myh4	Sst Tac2 Myh4	22	1	0.0454545	13	Sst	0.637152	0.619245	6.7738	10.536	3.79077	6.12284	8.19191	9.04266	6.3656	0	8.05568	2.70618	5.21704	0	3.22526	2.00444	8.65746	7.85893	8.95646	6.53949	8.13867	5.53749	0	2.21669
Sst Tac2 Tacstd2	Sst Tac2 Tacstd2	92	7	0.076087	47	Sst	0.58593	0.649246	7.25195	10.6574	3.2186	4.16044	8.69948	8.48696	5.8147	0	7.87207	3.6254	5.66433	0	5.00496	0.84629	8.51557	7.51378	8.91114	6.74221	8.01287	5.84855	0.28679	3.14145
