## Supplementary material for "In Search of Transcriptomic Correlates of Neuronal Firing-Rate Adaptation across Subtypes, Regions and Species: A Patch-seq Analysis": Sheets S2 Parameters for multiple variable linear regression. Related to Figure 3.

### Sheet: Sheet1
Caption: Parameters for multiple variable linear regression, related to Figure 3.
continue_class: log(Pvalb) - log(Sst)
HW
Model	Kv3 + Nav + continue_class	Auto-selected genes	Auto-selected genes removing Kv3 family	Auto-selected genes removing Nav family
R^2	0.9651	0.9626	0.95	0.7985
Adjusted R^2	0.9414	0.9513	0.9399	0.7842
p value	1.308e-10	6.73e-15	1.972e-15	1.814e-10
Gene lists	(Intercept), Kcnc1, Kcnc2, Kcnc3, Kcnc4, Scn1a, Scn2a1, Scn3a, Scn5a, Scn8a, Scn9a, Scn1b, continue_class	(Intercept), Kcnc3, Kcnc4, Scn1a, Scn2a1, Scn3a, Scn8a, Scn9a	(Intercept), Scn1a, Scn2a1, Scn3a, Scn8a, Scn9a	(Intercept), Kcnc3, Kcnc4
Estimation	0.363, -0.003, -0.007, -0.025, 0.006, -0.123, 0.101, 0.012, 0.108, 0.043, 0.019, 0.011, 0.002	0.455, -0.019, 0.006, -0.135, 0.109, 0.014, 0.030, 0.017	0.607, -0.168, 0.129, 0.013, 0.017, 0.022	0.871, -0.103, 0.008
p_value	0.585, 0.927, 0.810, 0.135, 0.389, 0.006, 0.014, 0.276, 0.343, 0.108, 0.001, 0.714, 0.559	0.104, 0.084, 0.095, 6.42E-7, 3.72E-5, 0.075, 0.123, 4.52E-5	0.040, 9.98E-10, 4.71E-6, 0.100, 0.408, 2.79E-7	6.86E-16, 2.04E-9, 0.135
partial R^2			0.253381	0.814527
adjusted partial R^2			0.315599	0.848874
dAdap
Model	Kv3 + Nav + HVA + LVA + continue_class	Auto-selected genes	Auto-selected genes removing Kv3 family	Auto-selected genes removing Nav family	Auto-selected genes removing HVA family	Auto-selected genes removing LVA family
R^2	0.9297	0.7034	0.801	0.8353	0.8544	0.9086
Adjusted R^2	0.789	0.6932	0.6858	0.7529	0.7702	0.8387
p value	0.002008	3.83e-09	0.0001317	7.707e-06	8.723e-06	2.343e-06
Gene lists	(Intercept), Kcnc1, Kcnc2, Kcnc3, Kcnc4, Scn1a, Scn2a1, Scn3a, Scn5a, Scn8a, Scn9a, Scn1b, Cacna1a, Cacna1b, Cacna1c, Cacna1d, Cacna1e, Cacna1g, Cacna1h, Cacna1i, continue_class	(Intercept), Kcnc1, Kcnc2, Kcnc3, Kcnc4, Scn2a1, Scn3a, Scn8a, Scn9a, Scn1b, Cacna1a, Cacna1b, Cacna1d, Cacna1e, Cacna1h, Cacna1i	(Intercept), Scn2a1, Scn3a, Scn8a, Scn9a, Scn1b, Cacna1a, Cacna1b, Cacna1d, Cacna1e, Cacna1h, Cacna1i	(Intercept), Kcnc1, Kcnc2, Kcnc3, Kcnc4, Cacna1a, Cacna1b, Cacna1d, Cacna1e, Cacna1h, Cacna1i	(Intercept), Kcnc1, Kcnc2, Kcnc3, Kcnc4, Scn2a1, Scn3a, Scn8a, Scn9a, Scn1b, Cacna1h , Cacna1i	(Intercept), Kcnc1, Kcnc2, Kcnc3, Kcnc4, Scn2a1, Scn3a, Scn8a, Scn9a, Scn1b, Cacna1a, Cacna1b, Cacna1d, Cacna1e
Estimation	-0.50145, 0.13314, 0.16033, -0.06110, -0.06494, -0.02055, -0.16691, 0.06283, -0.31028, -0.10886, -0.03491, -0.18145, 0.22992, 0.21807, -0.05334, -0.18714, 0.04656, -0.01041, 0.08704, -0.01689, 0.00296	-0.42022, 0.11014, 0.17392, -0.05601, -0.06466, -0.17984, 0.06996, -0.10120, -0.03749, -0.20070, 0.18316, 0.17151, -0.16025, 0.03963, 0.06404, -0.01814	1.242613, -0.108542, 0.003418, -0.127141, -0.013790, -0.201404, 0.223803, 0.068931, -0.036904, 0.028797, 0.011586, 0.014551	-1.575922, 0.012932, 0.104287, -0.143553, -0.066943, 0.164731, 0.178739, -0.174481, 0.022583, 0.085941, 0.009828	0.90015, 0.078346, 0.101430, -0.044050, -0.048723, 0.010303, 0.066624, -0.064183, -0.036516, -0.257010, 0.059030, -0.003768	-0.5754, 0.12500, 0.15726, -0.03738, -0.04691, -0.13109, 0.05300, -0.17179, -0.03118, -0.24341, 0.24029, 0.14616, -0.13147, 0.04233
p_value	0.8341, 0.1973, 0.1725, 0.3523, 0.0323, 0.8943, 0.2982, 0.1994, 0.5212, 0.3442, 0.1490, 0.1615, 0.1805, 0.1194, 0.7147, 0.0540, 0.1551, 0.8447, 0.1943, 0.4634, 0.8417	0.81493, 0.02585, 0.03400, 0.20191, 0.00198, 0.11227, 0.03936, 0.24183, 0.00760, 0.02020, 0.07978, 0.01923, 0.01968, 0.01659, 0.10259, 0.27524	0.33369, 0.41832, 0.92199, 0.20196, 0.33083, 0.00842, 0.08011, 0.44110, 0.63126, 0.13256, 0.79328, 0.44488	0.23856, 0.77459, 0.08188, 0.00116, 0.00180, 0.11534, 0.01545, 0.01513, 0.17289, 0.03899, 0.50189	0.63113, 0.14578, 0.24594, 0.35606, 0.00922, 0.92147, 0.08774, 0.37561, 0.02315, 0.01014, 0.14352, 0.84016	0.75391, 0.01278, 0.04395, 0.34997, 0.00462, 0.22857, 0.05589, 0.03643, 0.00641, 0.00474, 0.01862, 0.04116, 0.04297, 0.01095
partial R^2			0.622324	0.543775	0.483685	0.177896
adjusted partial R^2			0.706252	0.663834	0.598422	0.280659
